# Cell-free immuno-profiling on a genetically programmed biochip

**DOI:** 10.1101/2024.10.09.617356

**Authors:** Aurore Dupin, Ohad Vonshak, Valerie Arad, Maya Levanon, Noa Avidan, Yiftach Divon, Steve Peleg, Seth Thompson, Vincent Noireaux, Shirley S. Daube, Roy H. Bar-Ziv

## Abstract

Emerging cell-free synthetic biology approaches provide biosafe, cheap, and versatile genetic tools to advance therapeutic research and development. Combined with micro-fabrication technology, we developed a platform to quantitatively reconstitute interactions of cell-free synthesized antigens with antibodies and human receptors in miniaturized compartments on a silicon chip. Photolithographic surface patterning of protein traps and on chip expression from high density gene brushes generated a continuous surface density gradient of fluorescently labeled antigens. Antibodies binding to the antigen gradient generate a full binding curve in each single compartment for affinity determination. We used the SARS-CoV-2 antigens as a model to profile the specificity and affinity of monoclonal antibodies to > 30 viral epitopes synthesized simultaneously on one chip in a genotype-phenotype linked compartments. We further profiled polyclonal antibodies in minute volumes of human sera, revealing patient-specific epitope profiles that are difficult to detect by conventional approaches. Cell-free co-synthesis of the human ACE2 receptor with the viral Receptor-Binding-Domain yielded relative binding affinities to different SARS-CoV-2 variants. This rapid, quantitative, and on-chip genetically programmed approach allows to study complex protein-protein interactions independent of protein purification steps for human immuno-profiling with a fast response time for combating emerging pathogens.
