## Supplementary Table 2 for "Cell-free immuno-profiling on a genetically programmed biochip"

### Sheet: Sheet1
	Figure	Number of chips	Compartment	Brush composition	Positive control expression & negative control antibody	Negative control expression	Number of wells repetitions per brush composition	Expression temperature	Expression time	Incubation primary antibody	Incubation secondary antibody
	Fig.1A,C, SIFig.2	3	Circular	10% His-GFP-HA, 50% FLAG-GFP-HA, 50% N-GFP-HA	-	100% gp11-HA	10	16C	2h	ON 4C 1 µg/mL Mouse anti-His 650	-
										ON 4C 1 µg/mL Rabbit anti-FLAG 650	-
										ON 4C 1 µg/mL Chimeric anti-N 1A6	1h RT 1 µg/mL Goat anti-Human IgG 650
	Fig.1D,E, SIFig.4A-L, SIFig.5A	12	Circular	1%, 3%, 5%, 10%, 30%, 50%, 100% N-GFP-HA	1%, 3%, 5%, 10%, 30%, 50%, 100% His-GFP-HA, FLAG-GFP-HA, GFP-RBD2-HA	100% gp11-HA	12	16C	2h	1h RT 1, 2, 5, 10, 20, 50, 100, 200, 500, 1000, 2000, 5000 ng/mL Chimeric anti-N 1A6	1h RT 1 µg/mL Goat anti-Human IgG 650
	Fig.1F	3	Circular	5%, 10%, 30%, 100% GFP-RBD2-HA	1%, 3%, 5%, 10% His-GFP-HA	100% gp11-HA	10	12C, 16C, 30C	2h	ON 4C 1 µg/mL Human anti-S1cov2-RBD CV30	1h RT 1 µg/mL Goat anti-Human IgG 650
	Fig.1G, SIFig.3A	2	Circular	30% GFP-RBD2-HA, 100% RBD1-GFP-HA	100% His-GFP-HA	100% gp11-HA	10	16C	2h	ON 4C 1 µg/mL Human anti-S1cov2-RBD CV30	1h RT 1 µg/mL Goat anti-Human IgG 650
										ON 4C 1 µg/mL Human anti-S1cov1-RBD CR3022	1h RT 1 µg/mL Goat anti-Human IgG 650
	Fig.1H	2	Circular	Brush: 5%, 10%, 30%, 100%. Antigen: GFP-RBD1-HA	1%, 3%, 5%, 10% His-GFP-HA	100% gp11-HA	5	16C	4h	1h RT 1, 3, 10, 30, 100, 300, 1000, 3000 ng/mL Human anti-S1cov1 RBD CR3022	1h RT 1 µg/mL Goat anti-Human IgG 650
	Fig.2A,B, Fig.3D, SIFig.11D	1	Linear	Brush: 100%. Antigen: S1-GFP-HA, fragments a,b,c,d,e,f,g,h,I,k,l, GFP-S1-HA, RBD2-GFP-HA, GFP-RBD2-HA, N-GFP-HA	100% His-GFP-HA	100% gp11-HA	5	16C	4h	1h RT 1 µg/mL Mouse anti-S1cov2 RBD 5G8	1h RT 1 µg/mL Goat anti-Mouse 650
	Fig.2C,D	3	Linear	100% GFP-RBD2-HA	100% His-GFP-HA	100% gp11-HA	5	16C	4h	1h RT 1, 10, 30, 100, 300, 1000, 3000, 10000 ng/mL Mouse anti-S1cov2 RBD 5G8	1h RT 1 µg/mL Goat anti-Mouse 650
	Fig.2E, 5G8	3	Linear	Brush: 100%. Antigen: GFP-RBD2-HA, GFP-Alpha-HA, GFP-Beta-HA, GFP-Gamma-HA, GFP-Delta-HA, GFP-Zeta-HA, GFP-Theta-HA, GFP-Kappa-HA, GFP-Lambda-HA, GFP-Mu-HA, GFP-Omicron-HA, GFP-V350F-HA, GFP-K417N-HA, GFP-K417T-HA, GFP-L452Q-HA, GFP-L452R-HA, GFP-T748K-HA, GFP-E484Q-HA, GFP-F490S-HA	100% His-GFP-HA	100% gp11-HA	4	16C	4h	1h RT 300, 1000, 3000 ng/mL Mouse anti-S1cov2-RBD 5G8	1h RT 1 µg/mL Goat anti-Mouse 650
	Fig.2E, CV30	3	Circular	Brush: 5%, 10%, 30%, 100%. Antigen: GFP-RBD2-HA, GFP-Alpha-HA, GFP-Beta-HA, GFP-K417N-HA, GFP-Delta-HA, GFP-T478K-HA, GFP-L452R-HA, GFP-Theta-HA, GFP-Zeta-HA, GFP-Omicron-HA	5%, 10%, 30%, 100% His-GFP-HA	100% gp11-HA	7	16C	4h	ON 4C 1 µg/mL Human anti-S1cov2-RBD CV30	1h RT 1 µg/mL Goat anti-Human IgG 650
	Fig.2E, CA11	3	Linear	Brush: 100%. Antigen: GFP-RBD2-HA, GFP-Alpha-HA, GFP-Beta-HA, GFP-Gamma-HA, GFP-Delta-HA, GFP-Zeta-HA, GFP-Theta-HA, GFP-Kappa-HA, GFP-Lambda-HA, GFP-Mu-HA, GFP-Omicron-HA, GFP-V350F-HA, GFP-K417N-HA, GFP-K417T-HA, GFP-L452Q-HA, GFP-L452R-HA, GFP-T748K-HA, GFP-E484Q-HA, GFP-F490S-HA	100% His-GFP-HA	100% gp11-HA	4	16C	4h	ON 4C 0.5 µg/mL Rabbit anti-S1cov2-RBD CA11	1h RT 1µg/mL Goat anti-Rabbit 594
	Fig.2E, HL1003	3	Linear	Brush: 100%. Antigen: GFP-RBD2-HA, GFP-Alpha-HA, GFP-Beta-HA, GFP-Gamma-HA, GFP-Delta-HA, GFP-Zeta-HA, GFP-Theta-HA, GFP-Kappa-HA, GFP-Lambda-HA, GFP-Mu-HA, GFP-Omicron-HA, GFP-V350F-HA, GFP-K417N-HA, GFP-K417T-HA, GFP-L452Q-HA, GFP-L452R-HA, GFP-T748K-HA, GFP-E484Q-HA, GFP-F490S-HA	100% His-GFP-HA	100% gp11-HA	4	16C	4h	ON 4C 1 µg/mL Rabbit anti-S1cov2-RBD HL1003	1h RT 1µg/mL Goat anti-Rabbit 594
	Fig.3B	3	Circular	Brush: 5%, 10%, 30%, 100%. Antigen: N-GFP-HA, fragments a,b,c,d,e,f,g,h	1%, 3%, 5%, 10% His-GFP-HA	100% gp11-HA	8	16C	2h	1h RT 1 µg/mL Chimeric anti-N 1A6	1h RT 1 µg/mL Goat anti-Human IgG 650
										1h RT 1 µg/mL Mouse anti-N 6H3	1h RT 1 µg/mL Goat anti-Mouse 650
	Fig.4A,B, SIFig.13, SIFig.14	26	Linear	Brush: 100%. Antigen: N-GFP-HA, fragments a,b,c,d,e,f,g,h, S1-GFP-HA, fragments a,b,c,d,e,f,g,h,i,j,k,l, GFP-S1-HA, RBD2-GFP-HA, GFP-RBD2-HA, GFP-Delta-HA, GFP-Omicron-HA, RBD1-GFP-HA, GFP-RBD1-HA	100% His-GFP-HA	100% gp11-HA	3	16C	4h	2h RT 100 µL serum sample diluted 1:25 in BSA PBS-T. Serum: PS313, PS314, PS326, PS333, PS346, PS347, PS358, PS359, PS602, PS348, PS351, PS357, SN211, SN212, SN213, SN208, SN209, SN210, PS603, PS616, PS302,PS303, PS304, PS305, PS308, PS310	1h RT 1 µg/mL Goat anti-Human IgG 650
	Fig.4C	1	Linear	Brush: 100%. Antigen: N-GFP-HA, fragments a,b,c,d,e,f,g,h, S1-GFP-HA, fragments a,b,c,d,e,f,g,h,i,j,k,l, GFP-S1-HA, RBD2-GFP-HA, GFP-RBD2-HA, GFP-Delta-HA, GFP-Omicron-HA, RBD1-GFP-HA, GFP-RBD1-HA	100% His-GFP-HA	100% gp11-HA	3	16C	4h	2h RT 100 µL serum sample (PS313) diluted 1:25 in BSA PBS-T	1h RT 1 µg/mL Goat anti-Human IgG 650
											1h RT 1µg/mL Goat anti-Human IgM Cy3
	Fig.4D, SIFig.15	7	Linear	Brush: 100%. Antigen: N-GFP-HA, fragments a,b,c,d,e,f,g,h, S1-GFP-HA, fragments a,b,c,d,e,f,g,h,i,j,k,l, GFP-S1-HA, RBD2-GFP-HA, GFP-RBD2-HA, GFP-Delta-HA, GFP-Omicron-HA, RBD1-GFP-HA, GFP-RBD1-HA	100% His-GFP-HA	100% gp11-HA	3	16C	4h	2h RT 100 µL serum sample diluted 1:25 in BSA PBS-T. Serum: PS302, PS303, PS305, PS308, PS310, PS313, PS359	1h RT 1 µg/mL Goat anti-Human IgG 650
											1h RT 1µg/mL Goat anti-Human IgM Cy3
	Fig.5B,C	1	Linear	ACE2-HA brush: 0%, 10%. Antigen brush: 10%, 20%, 50%. Antigen: GFP-RBD2, GFP-RBD1, N-GFP-FLAG	5% His-GFP-HA	100% gp11-HA	5	18C	4h	1h RT 231 ng/mL Rabbit anti-ACE2	1h RT 1 µg/mL Donkey anti-Rabbit 650
	Fig.5D,E	6	Linear	ACE2-HA brush: 0%, 10%. Antigen brush: 5%, 50%. Antigen: GFP-RBD2, GFP-RBD1, N-GFP-FLAG	5% His-GFP-HA	100% gp11-HA	4	18C	7h	1h RT 231 ng/mL Rabbit anti-ACE2	1h RT 1 µg/mL Donkey anti-Rabbit 650
				ACE2-HA brush: 0%, 10%. Antigen brush: 5%, 50%. Antigen: GFP-RBD2, GFP-RBD1, N-GFP-FLAG			4		4h
				ACE2-HA brush: 0%, 10%. Antigen brush: 5%, 10%. Antigen: GFP-RBD2, GFP-RBD1, N-GFP-FLAG			4		4h
				ACE2-HA brush: 0%, 10%. Antigen brush: 10%. Antigen: GFP-RBD2, GFP-RBD1, N-GFP-FLAG			4		4h
				ACE2-HA brush: 0%, 10%. Antigen brush: 10%, 20%. Antigen: GFP-RBD2, GFP-RBD1, N-GFP-FLAG			6		4h
				ACE2-HA brush: 0%, 10%. Antigen brush: 10%. Antigen: GFP-RBD2, GFP-RBD1, N-GFP-FLAG			6		6h
	SIFig.3B	1	Circular	1%, 3%, 5%, 10%, 30%, 50%, 100% RBD1-GFP-HA	1%, 3%, 5%, 10%, 30%, 50%, 100% His-GFP-HA	100% gp11-HA	10	16C	2h	ON 4C 5 µg/mL Human anti-S1cov1-RBD CR3022	1h RT 5 µg/mL Goat anti-Human 650
	SIFig.3C	1	Circular	1%, 5%, 10%, 50%, 100% GFP-RBD1-HA	1%, 3% His-GFP-HA	100% gp11-HA	11	16C	4h	1h RT 1 µg/mL Human anti-S1cov1-RBD CR3022	1h RT 1 µg/mL Goat anti-Human 650
	SIFig.4M	1	Circular	1%, 3%, 5%, 10%, 30%, 50%, 100% N-GFP-HA	Brush: 1%, 3%, 5%, 10%, 30%, 50%, 100%. Antigen: His-GFP-HA, FLAG-GFP-HA, GFP-RBD2-HA	100% gp11-HA	12	16C	2h	1h RT 0.1, 0.3, 1, 3, 10, 20, 50, 100, 200, 300, 500, 1000, 2000, 3000, 4000 ng/mL Chimeric anti-N 1A6 in Human serum	1h RT 1 µg/mL Goat anti-Human 650
	SIFig.4N	1	Circular	6.7%, 16.7%, 33.3%, 66.7%, 100% N-GFP-HA	33.3% FLAG-GFP-HA	unspotted wells	50	30C	30min	1h RT 1, 3, 10, 30, 60, 100, 150, 300, 500 ng/mL Chimeric anti-N 1A6 in BSA PBS-T	1h RT 1 µg/mL Goat anti-Human 650
		1	Circular	6.7%, 16.7%, 33.3%, 66.7%, 100% N-GFP-HA	33.3% FLAG-GFP-HA	unspotted wells	52	30C	45min	1h RT 0.3, 1, 3, 6, 10, 30, 60, 100, 150, 300, 600 ng/mL Chimeric anti-N 1A6 in FBS	1h RT 1 µg/mL Goat anti-Human 650
	SIFig.5C	3	Linear	Brush: 100%. Antigen: GFP-RBD2-HA, GFP-Alpha-HA, GFP-Beta-HA, GFP-Gamma-HA, GFP-Delta-HA, GFP-Zeta-HA, GFP-Theta-HA, GFP-Kappa-HA, GFP-Lambda-HA, GFP-Mu-HA, GFP-Omicron-HA, GFP-V350F-HA, GFP-K417N-HA, GFP-K417T-HA, GFP-L452Q-HA, GFP-L452R-HA, GFP-T748K-HA, GFP-E484Q-HA, GFP-F490S-HA	100% His-GFP-HA	100% gp11-HA	4	16C	4h	1h RT 10, 30, 100, 300, 1000, 3000 ng/mL Mouse anti-S1cov2-RBD 5G8	1h RT 1 µg/mL Goat anti-Mouse 650
	SIFig.7A	6	Circular	1%, 5%, 10%, 50%, 100% His-GFP-HA	1%, 5%, 10%, 50%, 100% GFP-HA	100% gp11-HA	10	16C	2,6,8,10,12h	1h RT 1 µg/mL Mouse anti-His 650	-
	SIFig.7B	4	Circular	5%, 10%, 30%, 100%, GFP-RBD2-HA	1%, 3%, 5%, 10% His-GFP-HA	100% gp11-HA	9	16C	2,4,6,8h	ON 4C 1 µg/mL Human anti-S1cov2-RBD CV30	1h RT 1 µg/mL Goat anti-Human 650
	SIFig.7C	4	Circular	5%, 10%, 30%, 100% N-GFP-HA	1%, 3%, 5%, 10% His-GFP-HA	100% gp11-HA	9	16C	2,4,6,8h	1h RT 1 µg/mL Chimeric anti-N 1A6	1h RT 1 µg/mL Goat anti-Human 550
	SIFig.7D	3	Circular	5%, 10%, 30%, 100% GFP-RBD2-HA	1%, 3%, 5%, 10% His-GFP-HA	100% gp11-HA	10	12C, 16C, 30C	2h	ON 4C 1 µg/mL Human anti-S1cov2-RBD CV30	1h RT 1 µg/mL Goat anti-Human 650
	SIFig.7E	3	Circular	5%, 10%, 30%, 100% N-GFP-HA	1%, 3%, 5%, 10% His-GFP-HA	100% gp11-HA	10	12C, 16C, 30C	2h	1h RT 1 µg/mL Chimeric anti-N 1A6	1h RT 1 µg/mL Goat anti-Human 550
	SIFig.8D	2	Linear	Brush: 100%. Antigen: GFP-RBD2-HA, GFP-RBD2+1Cys-HA, GFP-Delta-HA, GFP-Delta+1Cys-HA, GFP-Omicron-HA, GFP-Omicron+1Cys-HA	100% His-GFP-HA	100% gp11-HA	4	16C	4h	ON 4C 5 µg/mL Human anti-S1cov2-RBD CV30	1h RT 1 µg/mL Goat anti-Human 650
	SIFig.8E	2	Linear	Brush: 100%. Antigen: RBD2-GFP-HA, GFP-RBD2-HA, GFP-RBD2+1Cys-HA, GFP-Delta-HA, GFP-Delta+1Cys-HA, GFP-Omicron-HA, GFP-Omicron+1Cys-HA, S1-GFP-HA, fragments a,b,c,d,e,f,h,i,j, GFP-S1-HA	100% His-GFP-HA	100% gp11-HA	4	16C	4h	1h RT 1 µg/mL Mouse anti-S1cov2 RBD 5G8	1h RT 1 µg/mL Goat anti-Mouse 650
	SIFig.9A	1	Linear	100% N-GFP-HA	100% His-GFP-HA	100% gp11-HA	5	16C	4h	1h RT 1 µg/mL Chimeric anti-N 1A6	1h RT 1 µg/mL Goat anti-Human 550
	SIFig.9B	1	Linear	100% GFP-RBD1-HA	100% His-GFP-HA	100% gp11-HA	5	16C	4h	1h RT 1 µg/mL Human anti-S1cov1-RBD CR3022	1h RT 1 µg/mL Goat anti-Human 550
	SIFig.9C	1	Linear	Brush: 100%. Antigen: N-GFP-HA, fragments a,b,c,d,e,f,g,h	100% His-GFP-HA	100% gp11-HA	5	16C	4h	1h RT 1 µg/mL Mouse anti-N 6H3	1h RT 1 µg/mL Goat anti-Mouse 650
	SIFig.10B,D,E	3	Circular	Brush: 5%, 10%, 30%, 100%. Antigen: GFP-RBD2-HA, GFP-Alpha-HA, GFP-Beta-HA, GFP-K417N-HA, GFP-Delta-HA, GFP-T478K-HA, GFP-L452R-HA, GFP-Theta-HA, GFP-E484K-HA, GFP-Omicron-HA, GFP-RBD1-HA.	Brush: 5%, 10%, 30%, 100%. Antigen: N-GFP-HA, His-GFP-HA	100% gp11-HA	7	16C	4h	ON 4C 1 µg/mL Human anti-S1cov2-RBD CV30	1h RT 1 µg/mL Goat anti-Human 650
	SIFig.10G	2	Circular	Brush: 100%. Antigen: GFP-RBD2-HA, GFP-Alpha-HA, GFP-Beta-HA, GFP-Gamma-HA, GFP-Delta-HA, GFP-Theta-HA, GFP-Zeta-HA, GFP-Kappa-HA, GFP-Lambda-HA, GFP-Mu-HA, GFP-R346K-HA, GFP-K417N-HA, GFP-K417T-HA, GFP-L452Q-HA, GFP-L452R-HA, GFP-T478K-HA, GFP-E484K-HA, GFP-F490S-HA	100% N-GFP-HA	100% gp11-HA	9	16C	8h	ON 4C 1 µg/mL Human anti-S1cov2-RBD CV30	1h RT 1 µg/mL Goat anti-Human 650
	SIFig.10H	3	Linear	Brush: 100%. Antigen: GFP-S1-HA, GFP-RBD2-HA, GFP-Alpha-HA, GFP-Beta-HA, GFP-Gamma-HA, GFP-Delta-HA, GFP-Zeta-HA, GFP-Theta-HA, GFP-Kappa-HA, GFP-Lambda-HA, GFP-Mu-HA, GFP-Omicron-HA, GFP-V350F-HA, GFP-K417N-HA, GFP-K417T-HA, GFP-L452Q-HA, GFP-L452R-HA, GFP-T748K-HA, GFP-E484Q-HA, GFP-F490S-HA, GFP-RBD1-HA	100% His-GFP-HA	100% gp11-HA	4	16C	4h	1h RT 10, 30, 100, 300, 1000, 3000 ng/mL Mouse anti-S1cov2-RBD 5G8	1h RT 1 µg/mL Goat anti-Mouse 650
	SIFig.11A,B	3	Circular	Brush: 5%, 10%, 30%, 100%. Antigen: N-GFP-HA, fragments a,b,c,d,e,f,g,h	1%, 3%, 5%, 10% His-GFP-HA	100% gp11-HA	8	16C	2h	1h RT 1 µg/mL Chimeric anti-N 1A6	1h RT 1 µg/mL Goat anti-Human 550
										1h RT 1 µg/mL Mouse anti-N 6H3	1h RT 1 µg/mL Goat anti-Mouse 650
	SIFig.11C	2	Circular	Brush: 5%, 10%, 30%, 100%. Antigen: N-GFP-HA, N-fragments a,b,c,d,e,f,g,h	1%, 3%, 5%, 10% His-GFP-HA	100% gp11-HA	5	16C	4h	1h RT 1, 3, 10, 30, 100, 300, 1000, 3000 ng/mL Mouse anti-N 6H3	1h RT 1 µg/mL Goat anti-Mouse 650
	SIFig.11D, CV30	1	Linear	Brush: 100%. Antigen: S1-GFP-HA, fragments a,b,c,d,e,f,g,h,I,k,l	100% His-GFP-HA	100% gp11-HA	4	16C	4h	2xON 4C 5 µg/mL Human anti-S1cov2-RBD CV30	1h RT 1 µg/mL Goat anti-Human 650
	SIFig.11D, CA11	3	Linear	Brush: 100%. Antigen: S1-GFP-HA, fragments a,b,c,d,e,f,g,h,I,k,l	100% His-GFP-HA	100% gp11-HA	3	16C	4h	3xON 4C 1 µg/mL Rabbit anti-S1cov2-RBD CA11	1h RT 1 µg/mL Goat anti-Rabbit 594
	SIFig.11D, HL1003	3	Linear	Brush: 100%. Antigen: S1-GFP-HA, fragments a,b,c,d,e,f,g,h,I,k,l	100% His-GFP-HA	100% gp11-HA	3	16C	4h	3xON 4C 1 µg/mL Rabbit anti-S1cov2-RBD HL1003	1h RT 1 µg/mL Goat anti-Rabbit 594
	SIFig.12	2	Linear	Brush: 100%. Antigen: N-GFP-HA, S1-GFP-HA, GFP-RBD2-HA	100% His-GFP-HA	100% gp11-HA	3	16C	4h	2h RT 100 µL serum sample (PS358, PS359, PS602), +/- spiked with gp11-HA (see Methods), diluted 1:25 in BSA PBS-T	1h RT 1 µg/mL Goat anti-Human 650
	SIFig.16A	1	Circular	0.5%, 1%, 5%, 10%, 50%, 100% ACE2-HA	0.5%, 1%, 5%, 10%, 50%, 100% gp11-HA	unspotted wells	20	18C	4h	1h RT 231 ng/mL Rabbit anti-ACE2	1h RT 1 µg/mL Donkey anti-Rabbit 650
	SIFig.16B	1	Circular	Pathogen protein/ACE2-HA 30%/10%. Pathogen protein: GFP-RBD2, N-GFP-FLAG	50% mScarlet-HA	100% gp11-HA	12	16C, 18C, 20C, 22C	4h	-	-
	SIFig.16C	1	Circular	Pathogen protein / ACE2-HA: 30%/0%, 30%/5%, 30%/10%. Pathogen protein: GFP-RBD1, GFP-RBD2, N-GFP-FLAG	1%, 3% His-GFP-HA	100% gp11-HA	16	18C	4h	1h RT 231 ng/mL Rabbit anti-ACE2	1h RT 1 µg/mL Donkey anti-Rabbit 650
	SIFig.16D	1	Circular	5%, 10%, 30%, 100% GFP-RBD2, GFP-Delta, GFP-Omicron	5%, 10%. 30%, 100% His-GFP-HA	100% gp11-HA	12	16C	4h	pre-expression incubation of surface with ON 16C expressed ACE2-HA (from 1 nM avinated DNA)	-
	SIFig.16E	1	Circular	5%, 10%, 30% GFP-RBD2-HA, GFP-RBD1-HA	1%, 3% His-GFP-HA	100% gp11-HA	16	18C	4h	post-expression incubation of surface with ON 16C expressed ACE2-FLAG (from 1 nM avinated DNA)	-
	SIFig.17	3	Circular	Pathogen protein / ACE2-HA: 30%/0%, 30%/1%, 30%/5%, 30%/10%, 30%/50%. Pathogen proteins: S1-GFP, GFP-S1, GFP-RBD2, GFP-Alpha, GFP-Beta, GFP-Delta, GFP-Theta, GFP-Omicron, N-GFP-FLAG	1%, 3% His-GFP-HA	100% gp11-HA	8	18C	4h	1h RT 58 ng/mL Rabbit anti-ACE2	1h RT 1 µg/mL Donkey anti-Rabbit 650
	SIFig.18A,B,C	1	Linear	Pathogen protein / ACE2-HA: 50%/50%. Pathogen proteins: GFP-RBD2, N-GFP-FLAG	5% His-GFP-HA	100% gp11-HA	5	18C	4h	-	-
	SIFig.18D	1	Linear	Pathogen protein / ACE2-HA: 5%/0%, 5%/10%, 10%/0%, 10%/10%. Pathogen proteins: GFP-RBD2, GFP-Delta, GFP-Omicron, GFP-RBD1, N-GFP-FLAG	5% His-GFP-HA	100% gp11-HA	4	18C	4h	1h RT 231 ng/mL Rabbit anti-ACE2	1h RT 1 µg/mL Donkey anti-Rabbit 650
